# ConvexGating infers gating strategies from clusters in single cell cytometry data

**DOI:** 10.1101/2024.11.11.623019

**Authors:** Vincent D. Friedrich, Karola Mai, Thomas P. Hofer, Elfriede Nößner, Lorenzo Bonaguro, Celia L. Hartmann, Aleksej Frolov, Caterina Carraro, Doaa Hamada, Mehrnoush Hadaddzadeh-Shakiba, Markus Scholz, Fabian J. Theis, Marc D. Beyer, Joachim L. Schultze, Maren Büttner

**Affiliations:** University of Leipzig, Institute for Medical Informatics, Statistics, and Epidemiology, Leipzig, Germany; Center for Scalable Data Analytics and Artificial Intelligence (ScaDS.AI), Leipzig, Germany; Systems Medicine, Deutsches Zentrum für Neurodegenerative Erkrankungen (DZNE), Bonn, Germany; Modular High Performance Computing and Artificial Intelligence, German Center for Neurodegenerative Diseases (DZNE), Bonn, Germany; Research Group Tissue Control of Immunocytes, Helmholtz Center Munich, Munich, Germany; Life and Medical Sciences (LIMES) Institute, University of Bonn, Bonn, Germany; PRECISE Platform for Single Cell Genomics and Epigenomics, DZNE and University of Bonn and West German Genome Center (WGGC), Bonn, Germany; Immunogenomics & Neurodegeneration, Deutsches Zentrum für Neurodegenerative Erkrankungen (DZNE), Bonn, Germany; Molecular Immunology in Neurodegeneration, German Center for Neurodegenerative Diseases and the University of Bonn, Germany; Medical Microbiology and Immunology Department, Faculty of Medicine, Mansoura University, Egypt; University of Leipzig, Faculty of Mathematics and Computer Science, Leipzig, Germany; Institute of Computational Biology, Helmholtz Center Munich, Germany; Department of Mathematics, Technical University of Munich, Germany; TUM School of Life Sciences Weihenstephan, Technical University of Munich, Germany

## Abstract

Manual expert gating remains common practice for the definition of specific cell populations in the analysis of flow cytometry data. The increasing number of measured parameters per individual cell and high inter-rater variability makes manual gating inconsistent in many scenarios such as multi-center studies. Here, we propose ConvexGating, an AI tool that automatically learns gating strategies in an unbiased, fully data-driven, yet interpretable manner. ConvexGating scales efficiently with increasing parameter space, creating proficient strategies with low-contamination in the extracted population for previously known and so far unknown or ill-defined cell populations. The inferred strategies are independent of parent populations, for instance, plasmacytoid dendritic cells (pDCs) can be fully identified as CD45RA- CD123+. In addition to flow cytometry data, ConvexGating derives gating strategies for cyTOF (Cytometry by Time of Flight) and CITEseq (Cellular Indexing of Transcriptomes and Epitopes by Sequencing) data and supports optimal design of marker panels for cell sorting.
