## Supplementary Table 1 for "ConvexGating infers gating strategies from clusters in single cell cytometry data"

### Sheet: Sheet1
tool	panel	level	mean f1	mean precision	mean recall
ConvexGating	DC panel	level 1	0.887	0.989	0.832
ConvexGating	DC panel	level 2	0.745	0.98	0.665
ConvexGating	PBMC panel	level 1	0.858	0.993	0.782
ConvexGating	PBMC panel	level 2	0.786	0.94	0.708
ConvexGating	cyTOF panel	level 2	0.889	0.994	0.814
ConvexGating	cyTOF panel	level 3	0.725	0.904	0.648
ConvexGating	cyTOF panel	level 4	0.723	0.894	0.64
ConvexGating	cyTOF panel	level 5	0.635	0.833	0.548
hypergate	DC panel	level 1	0.906	0.851	0.995
hypergate	DC panel	level 2	0.679	0.566	0.997
hypergate	PBMC panel	level 1	0.914	0.872	0.982
hypergate	PBMC panel	level 2	0.743	0.676	0.979
hypergate	cyTOF panel	level 2	0.922	0.885	0.971
hypergate	cyTOF panel	level 3	0.648	0.589	0.951
hypergate	cyTOF panel	level 4	0.612	0.527	0.947
hypergate	cyTOF panel	level 5	0.49	0.388	0.952
linear svm	DC panel	level 1	0.916	0.93	0.905
linear svm	DC panel	level 2	0.393	0.429	0.46
linear svm	PBMC panel	level 1	0.97	0.962	0.987
linear svm	PBMC panel	level 2	0.859	0.926	0.866
linear svm	cyTOF panel	level 2	0.991	0.993	0.989
linear svm	cyTOF panel	level 3	0.892	0.942	0.857
linear svm	cyTOF panel	level 4	0.881	0.927	0.847
linear svm	cyTOF panel	level 5	0.816	0.884	0.771
rbf svm	DC panel	level 1	0.99	0.992	0.987
rbf svm	DC panel	level 2	0.898	0.91	0.888
rbf svm	PBMC panel	level 1	0.996	0.998	0.994
rbf svm	PBMC panel	level 2	0.947	0.979	0.931
rbf svm	cyTOF panel	level 2	0.997	0.997	0.996
rbf svm	cyTOF panel	level 3	0.953	0.987	0.93
rbf svm	cyTOF panel	level 4	0.949	0.981	0.926
rbf svm	cyTOF panel	level 5	0.88	0.925	0.845
